# LncRNA Malat1 represses Th17 effector program by maintaining a critical bivalent super-enhancer and promotes intestinal inflammation

**DOI:** 10.1101/2022.03.21.485192

**Authors:** Shengyun Ma, Bing Zhou, Yohei Abe, Nicholas Chen, Claire Luo, Anna Zheng, Yuxin Li, Parth R. Patel, Shefali A. Patel, Yajing Hao, John T. Chang, Xiang-Dong Fu, Wendy Jia Men Huang

## Abstract

Interleukin IL-17 cytokines are central regulators of mucosal homeostasis and disease. In mouse models of colonic tissue injury, IL-17A promotes epithelial barrier functions and restricts local inflammation. Here, we report that IL-17A production by the diverse T lymphocyte subsets is dynamically regulated at different stages of colitis pathogenesis. During the onset and peak of the disease, Tγδ17 cells are the major IL-17A producers, while Th17 activity is temporally restricted by long non-coding RNA (lncRNA) Malat1. In response to IL-6 and TGFβ signaling, Malat1 is recruited to the Th17-specific cis-regulatory elements, CNS3 and CNS4, of the *Il17a* locus to fine-tune bivalent super-enhancer activities and repress local transcription. During the resolution phase of inflammation, Malat1 expression is down-regulated to enhance Th17 activities, allowing Th17 cells to emerge as the main producers of IL-17A in the colonic lamina propria. Genetic ablation of Malat1 potentiates IL-17A production in Th17 cells and improves disease outcomes in mouse models of colitis. These findings uncover a surprising role of a chromatin-associated lncRNA in regulating colonic Th17-specific responses to control the timing of inflammation resolution.

**Significance Statement:** T cells are critical modulators of mucosal barrier function and inflammation. The function of long-noncoding RNAs (lncRNAs) in T cells and their role in mucosal inflammation remain elusive. Here, we identify an essential role of the lncRNA Malat1 restricting transcription of the *Il17a* locus in Th17 cells encoding a cytokine implicated in epithelial barrier function post-injury. By controlling the activity of the bivalent super-enhancer at the *Il17a* locus, Malat1 regulates the timing of inflammation resolution in the intestine. The Malat1-*Il17a* pathway reveals new targets for combating mucosal diseases.

**Graphic Abstract:** 
