## Supplemental Table 1 for "LncRNA Malat1 represses Th17 effector program by maintaining a critical bivalent super-enhancer and promotes intestinal inflammation"

### Sheet: TableS12.DEG
CellCluster	GeneName	GeneType	LFC_CPM	Avg_CPM	Change
C1: Th1	Malat1	lincRNA	-0.42343	3.88443	Down-reg. in DSS
C2: Treg	Malat1	lincRNA	-0.471536	4.00275	Down-reg. in DSS
C3: Naive	Malat1	lincRNA	-0.354181	3.92324	Down-reg. in DSS
C4: Th17	Malat1	lincRNA	-0.261962	4.15238	Down-reg. in DSS
C5: CD4 CTL	Malat1	lincRNA	-0.49683	3.97519	Down-reg. in DSS
C6: Prolif.	Malat1	lincRNA	-0.589128	3.34495	Down-reg. in DSS
C7: GATA3+ Treg	Malat1	lincRNA	-0.449768	3.98757	Down-reg. in DSS
C1: Th1	Actb	protein_coding	-0.389893	2.00452	Down-reg. in DSS
C4: Th17	Actb	protein_coding	-0.346668	2.0119	Down-reg. in DSS
C5: CD4 CTL	Actb	protein_coding	-0.276655	1.94687	Down-reg. in DSS
C7: GATA3+ Treg	Actb	protein_coding	-0.361129	2.1774	Down-reg. in DSS
C5: CD4 CTL	Ahnak	protein_coding	-0.23454	1.00176	Down-reg. in DSS
C1: Th1	Cd52	protein_coding	-0.402275	1.02239	Down-reg. in DSS
C4: Th17	Cd52	protein_coding	-0.278367	1.05554	Down-reg. in DSS
C5: CD4 CTL	Cd52	protein_coding	-0.369551	1.01627	Down-reg. in DSS
C6: Prolif.	Cd52	protein_coding	-0.298493	1.22326	Down-reg. in DSS
C6: Prolif.	Coro1a	protein_coding	0.29889	1.02765	Up-reg. in DSS
C4: Th17	Crem	protein_coding	0.267246	1.14212	Up-reg. in DSS
C1: Th1	Crip1	protein_coding	-0.698622	1.08353	Down-reg. in DSS
C5: CD4 CTL	Crip1	protein_coding	-0.644998	1.09072	Down-reg. in DSS
C6: Prolif.	Crip1	protein_coding	-0.743786	1.3282	Down-reg. in DSS
C7: GATA3+ Treg	Crip1	protein_coding	-0.605734	1.02087	Down-reg. in DSS
C4: Th17	Dnaja1	protein_coding	0.264232	1.03485	Up-reg. in DSS
C5: CD4 CTL	Dnaja1	protein_coding	0.227	1.10264	Up-reg. in DSS
C7: GATA3+ Treg	Dnaja1	protein_coding	0.270001	1.12181	Up-reg. in DSS
C6: Prolif.	Fau	protein_coding	-0.286928	2.28794	Down-reg. in DSS
C1: Th1	Fth1	protein_coding	-0.226713	1.97373	Down-reg. in DSS
C2: Treg	Fth1	protein_coding	-0.312195	2.23978	Down-reg. in DSS
C3: Naive	Fth1	protein_coding	-0.204312	1.60328	Down-reg. in DSS
C4: Th17	Fth1	protein_coding	-0.261107	2.11329	Down-reg. in DSS
C5: CD4 CTL	Fth1	protein_coding	-0.276348	1.94419	Down-reg. in DSS
C6: Prolif.	Fth1	protein_coding	-0.413704	1.55716	Down-reg. in DSS
C2: Treg	H2-K1	protein_coding	-0.331587	1.9813	Down-reg. in DSS
C6: Prolif.	H2-K1	protein_coding	-0.708658	1.5652	Down-reg. in DSS
C5: CD4 CTL	H2-Q7	protein_coding	-0.206511	1.1839	Down-reg. in DSS
C2: Treg	Hsp90aa1	protein_coding	-0.207335	1.14311	Down-reg. in DSS
C4: Th17	Hsp90aa1	protein_coding	-0.243716	1.48056	Down-reg. in DSS
C6: Prolif.	Hsp90aa1	protein_coding	-0.381298	1.48757	Down-reg. in DSS
C6: Prolif.	Hsp90ab1	protein_coding	-0.252273	2.04089	Down-reg. in DSS
C3: Naive	Hspa8	protein_coding	0.22329	1.46108	Up-reg. in DSS
C4: Th17	Hspa8	protein_coding	0.211149	1.57887	Up-reg. in DSS
C7: GATA3+ Treg	Hspa8	protein_coding	0.185072	1.6055	Up-reg. in DSS
C7: GATA3+ Treg	Ikzf2	protein_coding	0.308998	1.21628	Up-reg. in DSS
C4: Th17	Il17a	protein_coding	0.444568	1.88459	Up-reg. in DSS
C4: Th17	Junb	protein_coding	0.187183	1.37563	Up-reg. in DSS
C1: Th1	Jund	protein_coding	-0.279434	1.02912	Down-reg. in DSS
C4: Th17	Jund	protein_coding	-0.190967	1.21819	Down-reg. in DSS
C5: CD4 CTL	Jund	protein_coding	-0.364166	1.00946	Down-reg. in DSS
C1: Th1	Lars2	protein_coding	0.523975	1.05879	Up-reg. in DSS
C2: Treg	Lars2	protein_coding	0.536457	1.01685	Up-reg. in DSS
C3: Naive	Lars2	protein_coding	0.520726	1.11112	Up-reg. in DSS
C4: Th17	Lars2	protein_coding	0.458354	1.01614	Up-reg. in DSS
C5: CD4 CTL	Lars2	protein_coding	0.489044	1.09132	Up-reg. in DSS
C6: Prolif.	Ly6e	protein_coding	0.231063	1.04048	Up-reg. in DSS
C6: Prolif.	Npm1	protein_coding	0.219633	1.22071	Up-reg. in DSS
C6: Prolif.	Pfn1	protein_coding	0.297883	1.39695	Up-reg. in DSS
C2: Treg	Pim1	protein_coding	0.195259	1.09724	Up-reg. in DSS
C6: Prolif.	Pkm	protein_coding	0.394481	1.00459	Up-reg. in DSS
C2: Treg	Ptma	protein_coding	-0.243006	1.42254	Down-reg. in DSS
C3: Naive	Ptma	protein_coding	-0.205633	1.40146	Down-reg. in DSS
C5: CD4 CTL	Ptma	protein_coding	-0.235332	1.34171	Down-reg. in DSS
C7: GATA3+ Treg	Ptma	protein_coding	-0.201219	1.45634	Down-reg. in DSS
C4: Th17	Ramp3	protein_coding	0.284372	1.08901	Up-reg. in DSS
C1: Th1	Rgs1	protein_coding	-0.229414	1.4258	Down-reg. in DSS
C4: Th17	Rgs1	protein_coding	-0.183564	1.83637	Down-reg. in DSS
C5: CD4 CTL	Rgs1	protein_coding	-0.303932	1.44818	Down-reg. in DSS
C7: GATA3+ Treg	Rora	protein_coding	0.27486	1.19815	Up-reg. in DSS
C4: Th17	Rpl23	protein_coding	-0.189995	2.09846	Down-reg. in DSS
C1: Th1	Rpl28	protein_coding	-0.201889	1.5235	Down-reg. in DSS
C3: Naive	Rpl28	protein_coding	-0.230307	1.81692	Down-reg. in DSS
C4: Th17	Rpl28	protein_coding	-0.276322	1.45952	Down-reg. in DSS
C5: CD4 CTL	Rpl28	protein_coding	-0.197722	1.36977	Down-reg. in DSS
C7: GATA3+ Treg	Rpl28	protein_coding	-0.232368	1.21067	Down-reg. in DSS
C6: Prolif.	Rps12	protein_coding	0.198636	2.18762	Up-reg. in DSS
C1: Th1	Rps15a	protein_coding	-0.242624	2.18727	Down-reg. in DSS
C2: Treg	Rps15a	protein_coding	-0.301653	1.95727	Down-reg. in DSS
C3: Naive	Rps15a	protein_coding	-0.326546	2.33772	Down-reg. in DSS
C4: Th17	Rps15a	protein_coding	-0.284589	2.01544	Down-reg. in DSS
C5: CD4 CTL	Rps15a	protein_coding	-0.225607	2.16931	Down-reg. in DSS
C6: Prolif.	Rps15a	protein_coding	-0.195308	2.09957	Down-reg. in DSS
C7: GATA3+ Treg	Rps15a	protein_coding	-0.220629	2.08347	Down-reg. in DSS
C6: Prolif.	Rps17	protein_coding	0.20332	1.47028	Up-reg. in DSS
C6: Prolif.	Rps18	protein_coding	0.183574	2.06911	Up-reg. in DSS
C6: Prolif.	Rps2	protein_coding	0.40607	1.99893	Up-reg. in DSS
C2: Treg	Rps27	protein_coding	-0.302662	1.68021	Down-reg. in DSS
C3: Naive	Rps27	protein_coding	-0.237225	2.27497	Down-reg. in DSS
C4: Th17	Rps27	protein_coding	-0.193841	1.77623	Down-reg. in DSS
C6: Prolif.	Rps27	protein_coding	-0.411044	1.45467	Down-reg. in DSS
C7: GATA3+ Treg	Rps27	protein_coding	-0.196881	1.83337	Down-reg. in DSS
C4: Th17	Rps8	protein_coding	-0.188073	1.9105	Down-reg. in DSS
C6: Prolif.	Srgn	protein_coding	-0.235898	1.4784	Down-reg. in DSS
C7: GATA3+ Treg	Stat3	protein_coding	0.220461	1.02384	Up-reg. in DSS
C6: Prolif.	Stmn1	protein_coding	-0.205782	1.32395	Down-reg. in DSS
C1: Th1	Tmsb10	protein_coding	-0.494636	1.41844	Down-reg. in DSS
C2: Treg	Tmsb10	protein_coding	-0.327926	1.41351	Down-reg. in DSS
C3: Naive	Tmsb10	protein_coding	-0.470455	1.33086	Down-reg. in DSS
C4: Th17	Tmsb10	protein_coding	-0.474024	1.19841	Down-reg. in DSS
C5: CD4 CTL	Tmsb10	protein_coding	-0.433984	1.3755	Down-reg. in DSS
C6: Prolif.	Tmsb10	protein_coding	-0.448317	1.63152	Down-reg. in DSS
C7: GATA3+ Treg	Tmsb10	protein_coding	-0.441695	1.28246	Down-reg. in DSS
C1: Th1	Tmsb4x	protein_coding	-0.393327	3.13965	Down-reg. in DSS
C2: Treg	Tmsb4x	protein_coding	-0.197137	3.33458	Down-reg. in DSS
C3: Naive	Tmsb4x	protein_coding	-0.271191	2.49488	Down-reg. in DSS
C4: Th17	Tmsb4x	protein_coding	-0.243128	3.49658	Down-reg. in DSS
C5: CD4 CTL	Tmsb4x	protein_coding	-0.47674	2.98877	Down-reg. in DSS
C6: Prolif.	Tmsb4x	protein_coding	-0.230785	3.55845	Down-reg. in DSS
C7: GATA3+ Treg	Tmsb4x	protein_coding	-0.294808	3.01576	Down-reg. in DSS
C4: Th17	Tnfaip3	protein_coding	0.200645	1.03494	Up-reg. in DSS
C2: Treg	Tpt1	protein_coding	-0.209454	3.07522	Down-reg. in DSS
C3: Naive	Tpt1	protein_coding	-0.187234	3.19225	Down-reg. in DSS
C1: Th1	Ubb	protein_coding	-0.590086	1.4313	Down-reg. in DSS
C2: Treg	Ubb	protein_coding	-0.684109	1.50926	Down-reg. in DSS
C3: Naive	Ubb	protein_coding	-0.649676	1.31232	Down-reg. in DSS
C4: Th17	Ubb	protein_coding	-0.500368	1.5673	Down-reg. in DSS
C5: CD4 CTL	Ubb	protein_coding	-0.634078	1.44117	Down-reg. in DSS
C6: Prolif.	Ubb	protein_coding	-0.637338	1.48968	Down-reg. in DSS
C7: GATA3+ Treg	Ubb	protein_coding	-0.566419	1.42209	Down-reg. in DSS
C1: Th1	Vps37b	protein_coding	0.272935	1.14625	Up-reg. in DSS
C3: Naive	Vps37b	protein_coding	0.255571	1.074	Up-reg. in DSS
C4: Th17	Vps37b	protein_coding	0.20714	1.02597	Up-reg. in DSS
C5: CD4 CTL	Vps37b	protein_coding	0.301828	1.24919	Up-reg. in DSS
