## Supplemental Table 3 for "LncRNA Malat1 represses Th17 effector program by maintaining a critical bivalent super-enhancer and promotes intestinal inflammation"

### Sheet: Sheet1
Table S2
Name	Catalog number	Company	Application
RORγt	12-6981-82	eBiosciences	Flow cytometry
CD25	61-0251-82	eBiosciences	Flow cytometry
CD4	100410	BioLegend	Flow cytometry
CD44	103012	BioLegend	Flow cytometry
CD62L	11-0621-82	eBiosciences	Flow cytometry
CD8a	100723, 100722	BioLegend	Flow cytometry
FOXP3	35-5773-82	eBiosciences	Flow cytometry
GATA3	61-9966-41	eBiosciences	Flow cytometry
IFNγ	505818	BioLegend	Flow cytometry
IL-10	12-7101-41	eBiosciences	Flow cytometry
IL-13	53-7133-80	eBiosciences	Flow cytometry
IL-17A	506939	BioLegend	Flow cytometry
IL-17F	517006, 517003	BioLegend	Flow cytometry
Tbet	644823	BioLegend	Flow cytometry
Thy1.1 (CD90.1)	12-0900-81	eBiosciences	Flow cytometry
H3K27ac	39133	Active Motif	ChIP
SUZ12	ab12073	abcam	ChIP
H3K27me3	39155	Active Motif	ChIP
Rabbit IgG	12-370	Millipore	ChIP
RNA Pol2	GTX102535	GeneTex	ChIP
EZH2	49-1043	Invitrogen	ChIP
