## Supplemental Table 3 for "LncRNA Malat1 represses Th17 effector program by maintaining a critical bivalent super-enhancer and promotes intestinal inflammation"

### Sheet: Sheet1
	qPCR primers	sequences
	Adam10_F	AGCAACATCTGGGGACAAAC
	Adam10_R	TGGCCAGATTCAACAAAACA
	Adgre1_F	CCCCAGTGTCCTTACAGAGTG
	Adgre1_R	GTGCCCAGAGTGGATGTCT
	Birc2_F	TGTGGCCTGATGTTGGATAAC
	Birc2_R	GGTGACGAATGTGCAAATCTACT
	Cd19_F	GGAGGCAATGTTGTGCTGC
	Cd19_R	ACAATCACTAGCAAGATGCCC
	Cd4_F	CTTCGCAGTTTGATCGTTTTGAT
	Cd4_R	CCGGACTGAAGGTCACTTTGA
	Cdc42bpa_F	GCCCGACAGATACGTCAAAT
	Cdc42bpa_R	AGATGATGGCCAGAAAATGC
	Csf2_F	TCGTCTCTAACGAGTTCTCCTT
	Csf2_R	CGTAGACCCTGCTCGAATATCT
	Ddx3x_F	CAAGCAAAGGGCGTTATATCCC
	Ddx3x_R	TCACCCCGTGATCCAAAACTG
	Dgat1_F	GCCCATACCCGGGACAAAGA
	Dgat1_R	GCTGAAACCACTGTCTGAGCTG
	Gapdh_F	AATGTGTCCGTCGTGGATCT
	Gapdh_R	CATCGAAGGTGGAAGAGTGG
	Gk_F	GCTGTAATCCGCTGGCTAAG
	Gk_R	GTGCAGCAAAAGCGATATGA
	Ifng_F	ACAGCAAGGCGAAAAAGGATG
	Ifng_R	TGGTGGACCACTCGGATGA
	Il10_F	GCTGGACAACATACTGCTAACC
	Il10_R	ATTTCCGATAAGGCTTGGCAA
	Il17a_F	TTTAACTCCCTTGGCGCAAAA
	Il17a_R	CTTTCCCTCCGCATTGACAC
	Il17f_F	TCCCCTGGAGGATAACACTG
	Il17f_R	GGGGTCTCGAGTGATGTTGT
	Il1b_F	GAAATGCCACCTTTTGACAGTG
	Il1b_R	CTGGATGCTCTCATCAGGACA
	Il23r_F	AGAGACACTGATTTGTGGGAAAG
	Il23r_R	GTTCCAGGTGCATGTCATGTT
	Il6_F	CCTCTGGTCTTCTGGAGTACC
	Il6_R	ACTCCTTCTGTGACTCCAGC
	Itgam_F	GCTCGACACCATCGCATCTA
	Itgam_R	TGGTACTTCCTGTCTGCGTG
	Itgax_F	CTGGATAGCCTTTCTTCTGCTG
	Itgax_R	GCACACTGTGTCCGAACTCA
	Malat1_F	TAACGGCCGTCAACTTAACC
	Malat1_R	TGAAGGTCGGCCTTGTAGAT
	Ms4a4b_F	GTCCGTCTCTGCATTTGGAT
	Ms4a4b_R	TTTCTCCTGGGTGGTTCTTG
	Reg3g_F	TTCCTGTCCTCCATGATCAAAA
	Reg3g_R	CATCCACCTCTGTTGGGTTCA
	Rorc_F	GACAGGGAGCCAAGTTCTCA
	Rorc_R	CTTGTCCCCACAGATCTTGCA
	Syncrip_F	AACCTTGCCAACACGGTAAC
	Syncrip_R	CTGCTTGCCTCTGAGCTTTT
	Tecpr1_F	CAGGAACAACCCAAAAGGAA
	Tecpr1_R	CCACAGGGGTTGTGAGAGTT
	Tgfb1_F	CAACAATTCCTGGCGTTACC
	Tgfb1_R	GCTGAATCGAAAGCCCTGTA
	Timp1_F	TCCCCAGAAATCAACGAGAC
	Timp1_R	CATTTCCCACAGCCTTGAAT
	Tnfa_F	CTGAACTTCGGGGTGATCGG
	Tnfa_R	GGCTTGTCACTCGAATTTTGAGA
	ChIP-qPCR primers	sequences	Amplicon Genomic Location
	Dgat1_P F	TTTATGAAACTGCGCTGACG	chr15:76512353-76512599
	Dgat1_P R	CCATGGTGACTGGTGAGTTG
	Il17a-Il17f_CNS3 F	CAGCTCACCACTGCCTGTAA	chr1:20740125-20740223
	Il17a-Il17f_CNS3 R	GTCTGTGTGTGGGTTTGTGC
	Il17a-Il17f_CNS4 F	ATCTCTCTGGGAAGGGGAAA	chr1:20753296-20753540
	Il17a-Il17f_CNS4 R	CAGTCTGGGTGGAAAGTGGT
	Il17a-Il17f_CNS5 F	GTGAACGCAAGGGGTACAGT	chr1:20759598-20759708
	Il17a-Il17f_CNS5 R	CCTTTGACCTTTCCCACAAA
	Tecpr1_P F	CAGTCCTAAGGCTGCAAAGG	chr5:144223207-144223399
	Tecpr1_P R	GTTTTCCGATCCCTCTCCTC
	sgRNA	sequence
	sgCNS3	GTGCACCCAAGCATTCAGAAGGG	CRISPRscan score: 51
	sgCNS4	TCGCCTCTTGACAAACAGTGTGG	CRISPRscan score: 59
	sgA.1 (1225-1247nt)	AGATTGTCAGCATTTTGCATTGG	CRISPRscan score: 31
	sgA.2 (1073-1095nt)	GCTAGCTTCAATCTTGTATGTGG	CRISPRscan score: 32
	sgB (3362-3384nt)	TGTGATGACGTAGATGCAGAGGG	CRISPRscan score: 45
	sgC (4504-4526nt)	AGTTAGACGGCCTCTATGCCAGG	CRISPRscan score: 30
	sgD (5928-5950nt)	GGTCGGTTTTGATTAGCAGTGGG	CRISPRscan score: 39
	sgE (6254-6276nt)	CGATATGCAACGTGACCTCAAGG	CRISPRscan score: 29
